# Evolutionary priming and transition to the ectomycorrhizal habit in an iconic lineage of mushroom-forming fungi: is preadaptation a requirement?

**DOI:** 10.1101/2021.02.23.432530

**Authors:** Brian Looney, Shingo Miyauchi, Emmanuelle Morin, Elodie Drula, Pierre Emmanuel Courty, Annegret Kohler, Alan Kuo, Kurt LaButti, Jasmyn Pangilinan, Anna Lipzen, Robert Riley, William Andreopoulos, Guifen He, Jenifer Johnson, Matt Nolan, Andrew Tritt, Kerrie W. Barry, Igor V. Grigoriev, László G. Nagy, David Hibbett, Bernard Henrissat, P. Brandon Matheny, Jessy Labbé, Francis M. Martin

## Abstract

The ectomycorrhizal symbiosis is an essential guild of many forested ecosystems and has a dynamic evolutionary history across kingdom Fungi, having independently evolved from diverse types of saprotrophic ancestors. In this study, we seek to identify genomic features of the transition to the ectomycorrhizal habit within the Russulaceae, one of the most diverse lineages of ectomycorrhizal fungi. We present comparative analyses of the pangenome and gene repertoires of 21 species across the order Russulales, including a closely related saprotrophic member of Russulaceae. The ectomycorrhizal Russulaceae is inferred to have originated around the Cretaceous-Paleogene extinction event (73.6-60.1 million years ago (MY)). The genomes of the ectomycorrhizal Russulaceae are characterized by a loss of genes for plant cell-wall degrading enzymes (PCWDEs), an expansion of genome size through increased transposable element (TE) content, a reduction in secondary metabolism clusters, and an association of genes coding for certain secreted proteins with TE “nests”. The saprotrophic sister group of the ectomycorrhizal Russulaceae, *Gloeopeniophorella convolvens*, possesses some of these aspects (e.g., loss of some PCWDE and protease orthologs, TE expansion, reduction in secondary metabolism clusters), resulting from an accelerated rate of gene evolution in the shared ancestor of Russulaceae that predates the evolution of the ectomycorrhizal habit. Genomes of Russulaceae possess a high degree of synteny, including a conserved set of terpene secondary metabolite gene clusters. We hypothesize that the evolution of the ectomycorrhizal habit requires premodification of the genome for plant root association followed by an accelerated rate of gene evolution within the secretome for host-defense circumvention and symbiosis establishment.
