## Supplementary material for "Evolutionary priming and transition to the ectomycorrhizal habit in an iconic lineage of mushroom-forming fungi: is preadaptation a requirement?": Table S1

Pair	Term	Count	Type
Rusbre1.Rusdis1	Copia	1	TE/Repeats
Rusbre1.Rusdis1	Gypsy	1	TE/Repeats
Rusbre1.Rusdis1	Unknown	32	TE/Repeats
Rusbre1.Rusdis1	CE4	2	CAZy
Rusbre1.Rusdis1	EXPN	1	CAZy
Rusbre1.Rusdis1	GH16	2	CAZy
Rusbre1.Rusdis1	PL8_4	1	CAZy
Rusbre1.Rusdis1	Unknown	6	SSP
Rusbre1.Rusdis1	Phosphatidylglycerol/phosphatidylinositol_transfer_protein	2	SSP
Rusbre1.Rusdis1	EF_hand	1	SSP
Rusbre1.Rusdis1	EXPN	1	SSP
Rusbre1.Rusdis1	Fruiting_body_protein_SC7	1	SSP
Rusbre1.Rusdis1	Glutathione-dependent_formaldehyde-activating_enzyme	1	SSP
Rusbre1.Rusdis1	S-adenosyl-L-methionine-dependent_methyltransferase	1	SSP
Rusbre1.Rusdis1	S-antigen_protein	1	SSP
Rusbre1.Rusdis1	Ser-Thr-rich_glycosyl-phosphatidyl-inositol-anchored_membrane_family	1	SSP
Rusbre1.Rusdis1	Unknown	199	Non_secretome
Rusbre1.Rusdis1	WD40_repeat	25	Non_secretome
Rusbre1.Rusdis1	Zinc_finger	21	Non_secretome
Rusbre1.Rusdis1	Protein_kinase_domain	20	Non_secretome
Rusbre1.Rusdis1	Mitochondrial_substrate/solute_carrier	12	Non_secretome
Rusbre1.Rusdis1	Zn(2)-C6_fungal-type_DNA-binding_domain	9	Non_secretome
Rusbre1.Rusdis1	DEAD/DEAH_box_helicase_domain	7	Non_secretome
Rusbre1.Rusdis1	Homeobox_domain	7	Non_secretome
Rusbre1.Rusdis1	ATPase	6	Non_secretome
Rusbre1.Rusdis1	Clathrin/coatomer_adaptor	6	Non_secretome
Ruscom1.Rusdis1	Unknown	14	TE/Repeats
Ruscom1.Rusdis1	CE4	2	CAZy
Ruscom1.Rusdis1	GH16	1	CAZy
Ruscom1.Rusdis1	Unknown	3	SSP
Ruscom1.Rusdis1	Glutathione-dependent_formaldehyde-activating_enzyme	1	SSP
Ruscom1.Rusdis1	RNA_exonuclease_4	1	SSP
Ruscom1.Rusdis1	S-antigen_protein	1	SSP
Ruscom1.Rusdis1	Ser-Thr-rich_glycosyl-phosphatidyl-inositol-anchored_membrane_family	1	SSP
Ruscom1.Rusdis1	Unknown	112	Non_secretome
Ruscom1.Rusdis1	WD40_repeat	20	Non_secretome
Ruscom1.Rusdis1	Protein_kinase_domain	16	Non_secretome
Ruscom1.Rusdis1	Zinc_finger	14	Non_secretome
Ruscom1.Rusdis1	Mitochondrial_substrate/solute_carrier	8	Non_secretome
Ruscom1.Rusdis1	ATPase	6	Non_secretome
Ruscom1.Rusdis1	Elongation_factor	6	Non_secretome
Ruscom1.Rusdis1	Amino_acid_permease/_SLC12A_domain	4	Non_secretome
Ruscom1.Rusdis1	Aminotransferase	4	Non_secretome
Ruscom1.Rusdis1	BRCT_domain	4	Non_secretome
Rusdis1.Rusrug1	Gypsy	1	TE/Repeats
Rusdis1.Rusrug1	Unknown	16	TE/Repeats
Rusdis1.Rusrug1	EXPN	1	CAZy
Rusdis1.Rusrug1	GH16	1	CAZy
Rusdis1.Rusrug1	Unknown	6	SSP
Rusdis1.Rusrug1	Phosphatidylglycerol/phosphatidylinositol_transfer_protein	2	SSP
Rusdis1.Rusrug1	Cupredoxin	1	SSP
Rusdis1.Rusrug1	EXPN	1	SSP
Rusdis1.Rusrug1	Fruiting_body_protein_SC7	1	SSP
Rusdis1.Rusrug1	Protein_PRY1	1	SSP
Rusdis1.Rusrug1	S-adenosyl-L-methionine-dependent_methyltransferase	1	SSP
Rusdis1.Rusrug1	S-antigen_protein	1	SSP
Rusdis1.Rusrug1	Unknown	146	Non_secretome
Rusdis1.Rusrug1	WD40_repeat	16	Non_secretome
Rusdis1.Rusrug1	Zinc_finger	16	Non_secretome
Rusdis1.Rusrug1	Protein_kinase_domain	13	Non_secretome
Rusdis1.Rusrug1	Mitochondrial_substrate/solute_carrier	8	Non_secretome
Rusdis1.Rusrug1	ATPase	6	Non_secretome
Rusdis1.Rusrug1	Dbl_homology_(DH)_domain	6	Non_secretome
Rusdis1.Rusrug1	Elongation_factor	6	Non_secretome
Rusdis1.Rusrug1	Ribonucleoprotein_LSM_domain	6	Non_secretome
Rusdis1.Rusrug1	SNF2-related	6	Non_secretome
Rusdis1.Rusvin1	Gypsy	2	TE/Repeats
Rusdis1.Rusvin1	Unknown	11	TE/Repeats
Rusdis1.Rusvin1	EXPN	1	CAZy
Rusdis1.Rusvin1	GH16	2	CAZy
Rusdis1.Rusvin1	PL8_4	1	CAZy
Rusdis1.Rusvin1	Unknown	4	SSP
Rusdis1.Rusvin1	Cupredoxin	1	SSP
Rusdis1.Rusvin1	EXPN	1	SSP
Rusdis1.Rusvin1	GH16	1	SSP
Rusdis1.Rusvin1	S-antigen_protein	1	SSP
Rusdis1.Rusvin1	Unknown	185	Non_secretome
Rusdis1.Rusvin1	WD40_repeat	20	Non_secretome
Rusdis1.Rusvin1	Protein_kinase_domain	19	Non_secretome
Rusdis1.Rusvin1	Zinc_finger	14	Non_secretome
Rusdis1.Rusvin1	Mitochondrial_substrate/solute_carrier	8	Non_secretome
Rusdis1.Rusvin1	DEAD/DEAH_box_helicase_domain	7	Non_secretome
Rusdis1.Rusvin1	Homeobox_domain	6	Non_secretome
Rusdis1.Rusvin1	Major_facilitator_superfamily	6	Non_secretome
Rusdis1.Rusvin1	Myc-type	6	Non_secretome
Rusdis1.Rusvin1	Ribonucleoprotein_LSM_domain	6	Non_secretome
