## Supplementary material for "Evolutionary priming and transition to the ectomycorrhizal habit in an iconic lineage of mushroom-forming fungi: is preadaptation a requirement?": Table S2

Scaffold	start	end	type	annot	annot.simple
Glocon_1	113314	114446	SSP	Phosphatidylglycerol/phosphatidylinositol_transfer_protein; ML_domain	Ph.tr.pr
Glocon_1	123064	124021	SSP	EXPN; Allergen_Asp_f_7; Lytic_transglycolase	EXPN
Glocon_1	709829	711018	SSP	IST1_homolog; Regulator_of_Vps4_activity_in_the_MVB_pathway	IS.ho
Glocon_1	433468	434908	SSP	TIM21	TIM21
Glocon_1	1670636	1671217	SSP	CBM50-CBM50; LysM_domain	CBM50-CBM50
Lacsub_1	1334299	1335068	SSP	Phosphatidylglycerol/phosphatidylinositol_transfer_protein; ML_domain	Ph.tr.pr
Lacsub_1	1451206	1452320	SSP	Protein_priA	Pr.pr
Lacsub_1	6603	7203	SSP	CBM50-CBM50; LysM_domain	CBM50-CBM50
Lacsub_1	736975	738016	SSP	I25B; Ras-related_protein_Rab-5C; ADP-ribosylation_factor_family; _Ras_family; _Ras_of_Complex_Roc_domain_of_DAPkinase	I25B
Lacsub_1	221570	222454	SSP	Ribonuclease_Le2; Ribonuclease_T2_family	Ri.Le
Lacsub_1	4633	5543	SSP	CBM50-CBM50; LysM_domain	CBM50-CBM50
Lacsub_1	86248	87312	SSP	Mannose-6-phosphate_isomerase; Phosphomannose_isomerase_type_I	Ma.is
Lacvol_1	1092354	1093355	SSP	EXPN; Lytic_transglycolase	EXPN
Lacvol_1	1729104	1729574	SSP	EXPN; Allergen_Asp_f_15; Cerato-platanin	EXPN
Lacvol_1	597517	598540	SSP	Uncharacterized_protein_AFUA_6G02800	Un.pr.AF.6G
Lacvol_1	1081489	1082464	SSP	Phosphatidylglycerol/phosphatidylinositol_transfer_protein; ML_domain	Ph.tr.pr
Lacvol_1	637856	639195	SSP	I87; Prohibitin-1; SPFH_domain_/_Band_7_family	I87
Lacvol_1	1179620	1180746	SSP	Cysteine-rich_secretory_protein_family	Cy.se.pr.fa
Muloch_1	2140456	2141033	SSP	CBM50-CBM50; LysM_domain	CBM50-CBM50
Muloch_1	935710	936619	SSP	Phosphatidylglycerol/phosphatidylinositol_transfer_protein; ML_domain	Ph.tr.pr
Muloch_1	515025	516248	SSP	I87; Prohibitin-1; SPFH_domain_/_Band_7_family	I87
Muloch_1	2093358	2093948	SSP	Microsomal_glutathione_S-transferase_3; MAPEG_family	Mi.gl.S-.3
Rusbre_1	792843	793662	SSP	EXPN; Papain_inhibitor; Lytic_transglycolase	EXPN
Rusbre_1	830608	831924	SSP	Cupredoxin	Cupredoxin
Rusbre_1	806475	807422	SSP	Phosphatidylglycerol/phosphatidylinositol_transfer_protein; ML_domain	Ph.tr.pr
Rusbre_1	1172833	1173876	SSP	Ser-Thr-rich_glycosyl-phosphatidyl-inositol-anchored_membrane_family	Se.gl.me.fa
Rusbre_1	1201534	1203002	SSP	EF_hand; _EF_hand; _EF-hand_domain; _EF-hand_domain_pair	EF.ha
Rusdis_2	893397	894166	SSP	Phosphatidylglycerol/phosphatidylinositol_transfer_protein; ML_domain	Ph.tr.pr
Rusdis_2	500253	501033	SSP	S-antigen_protein	S-.pr
Rusdis_2	789634	791075	SSP	Fruiting_body_protein_SC7; Cysteine-rich_secretory_protein_family	Fr.bo.pr.SC
Rusdis_2	1311684	1312442	SSP	Glutathione-dependent_formaldehyde-activating_enzyme	Gl.fo.en
Rusdis_2	221892	223408	SSP	EXPN; Cerato-platanin	EXPN
Rusdis_2	1024224	1025486	SSP	S-adenosyl-L-methionine-dependent_methyltransferase	S-.me
Rusvin_1	996555	997466	SSP	GH16	GH16
Rusvin_1	1073478	1074688	SSP	Cupredoxin	Cupredoxin
Rusvin_1	18912	20852	SSP	Ribonuclease_Le2; Ribonuclease_T2_family	Ri.Le
Rusvin_1	1051617	1052532	SSP	Phosphatidylglycerol/phosphatidylinositol_transfer_protein; ML_domain	Ph.tr.pr
