## Supplementary material for "Evolutionary priming and transition to the ectomycorrhizal habit in an iconic lineage of mushroom-forming fungi: is preadaptation a requirement?": Table S7

JGI_ID	CladeOrder	SpeciesName	Ecology	Phylum	Class	Order	Family	Genus	Published	BioSample	NCBI Accession #	Sequencing technology	Genome.size	TE.CoverageTotal	TE.CoverageTotal.Mbp	Num.Gene	Num.Contig	Num.Scaffold	Scaffold.N50	Scaffold.L50.Mbp	Secret.protein	Total.protein	CompleteBUSCO	ComplelteBUSCO.single.copy	CompleteBUSCO.duplicate	FrangmentedBUSCO	MissingBUSCO	Total.BUSCO.group
Rusvin1	1	Russula vinacea	Ectomycorrhizal	Basidiomycota	Agaricomycetes	Russulales	Russulaceae	Russula	this study	SAMN05878243	WTXL00000000	PacBio	43280073	28.86	12.49062907	12673	824	824	60	0.18	528	12673	270	258	12	16	4	290
Rusrug1	2	Russula rugulosa	Ectomycorrhizal	Basidiomycota	Agaricomycetes	Russulales	Russulaceae	Russula	this study	SAMN05727891	WTXE00000000	PacBio	43452339	30.21	13.12695161	13281	1389	1389	103	0.11	658	13281	272	266	6	10	8	290
Rusbre1	3	Russula brevipes	Ectomycorrhizal	Basidiomycota	Agaricomycetes	Russulales	Russulaceae	Russula	this study	SAMN05444508	WTXF00000000	PacBio	48529157	32.18	15.61668272	14000	1320	1320	78	0.15	555	14000	274	267	7	11	5	290
Rusdis1	4	Russula dissimulans	Ectomycorrhizal	Basidiomycota	Agaricomycetes	Russulales	Russulaceae	Russula	this study	SAMN05444509	WTXJ00000000	PacBio	44689478	41.29	18.45228547	11865	489	489	38	0.29	438	11865	287	280	7	3	0	290
Ruscom1	5	Russula compacta	Ectomycorrhizal	Basidiomycota	Agaricomycetes	Russulales	Russulaceae	Russula	this study	SAMN05878431	WTXH00000000	PacBio	45678814	44.27	20.22201096	10834	984	984	91	0.14	418	10834	279	275	4	7	4	290
Lacsub1	6	Lactifluus subvellereus	Ectomycorrhizal	Basidiomycota	Agaricomycetes	Russulales	Russulaceae	Lactifluus	this study	SAMN05878242	WTXC00000000	PacBio	44824221	38.73	17.36042079	12802	1468	1468	55	0.19	485	12802	283	276	7	5	2	290
Lacvol1	7	Lactifluus volemus	Ectomycorrhizal	Basidiomycota	Agaricomycetes	Russulales	Russulaceae	Lactarius	this study	SAMN05720700	WTXI00000000	PacBio	62975844	43.06	27.11739843	14970	712	712	50	0.24	601	14970	283	274	9	4	3	290
Muloch1	8	Multifurca ochricompacta	Ectomycorrhizal	Basidiomycota	Agaricomycetes	Russulales	Russulaceae	Multifurca	this study	SAMN06295891	WTXG00000000	PacBio	54697930	54.27	29.68456661	10514	772	772	68	0.17	471	10514	275	268	7	10	5	290
Lacqui1	9	Lactarius quietus	Ectomycorrhizal	Basidiomycota	Agaricomycetes	Russulales	Russulaceae	Lactarius	Miyauchi S et al., 2020			PacBio	115901997	66.58	77.1675496	18943	2812	2812	325	0.09	1158	18943	278	269	9	8	4	290
Glocon1	10	Gloeopeniophorella convolvens	Saprotroph	Basidiomycota	Agaricomycetes	Russulales		Gloeopeniophorella	this study	SAMN05519188	WTXD00000000	PacBio	37988413	15.76	5.986973889	12904	654	654	27	0.37	681	12904	279	276	3	7	4	290
Lenvul1	11	Lentinellus vulpinus	Saprotroph	Basidiomycota	Agaricomycetes	Russulales	Auriscalpiaceae	Lentinellus	Miyauchi S et al., 2020			Illumina	34711142	6.59	2.287464258	13477	1554	578	45	0.2	583	13477	287	285	2	3	0	290
Aurvu1	12	Auriscalpium vulgare	Saprotroph	Basidiomycota	Agaricomycetes	Russulales	Auriscalpiaceae	Auriscalpium	this study	in process	in process	Illumina	39647923	3.9	1.546268997	16945	2195	1349	110	0.08	783	16945	280	270	10	7	3	290
Clapy1	13	Clavicorona pyxidata	Saprotroph	Basidiomycota	Agaricomycetes	Russulales	Auriscalpiaceae	Artomyces	this study	in process	in process	Illumina	37987417	2.58	0.980075359	15130	1188	477	26	0.47	745	15130	286	280	6	1	3	290
Stehi1	14	Stereum hirsutum	Saprotroph	Basidiomycota	Agaricomycetes	Russulales	Stereaceae	Stereum	Floudas D et al., 2012			Roche	46511623	3	1.39534869	14072	995	159	9	1.8	835	14072	277	273	4	6	7	290
Hetan2	15	Heterobasidium annosum	Saprotroph/Pathogen	Basidiomycota	Agaricomycetes	Russulales	Bondarzewiaceae	Heterobasidion	Olson A et al., 2012			Sanger	33649967	16	5.38399472	13405	18	15	6	2.6	588	13405	284	282	2	6	0	290
Ricme1	16	Peniophora sp.	Saprotroph	Basidiomycota	Agaricomycetes	Russulales	Peniophoraceae	Peniophora	Nagy LG et al., 2016			Illumina	46030792	2.82	1.298068334	18952	1236	1092	105	0.13	1115	18952	285	281	4	4	1	290
Varmin1	17	Vararia minispora	Saprotroph/Pathogen	Basidiomycota	Agaricomycetes	Russulales	Lachnocladiaceae	Vararia	this study	in process	in process	Illumina	36812209	12.67	4.66410688	10962	1675	1435	127	0.08	603	10962	286	284	2	3	1	290
Amycha1	18	Amylostereum chailletii	Saprotroph	Basidiomycota	Agaricomycetes	Russulales	Stereaceae	Amylostereum	this study	SAMN03159466	WTXM00000000	PacBio	38204724	3.37	1.287499199	14750	4879	2032	238	0.04	746	14750	275	270	5	13	2	290
Lacind1	NA	Lactarius indigo	Ectomycorrhizal	Basidiomycota	Agaricomycetes	Russulales	Russulaceae	Lactarius	this study	in process	in process	PacBio	90316074	54.16	48.91518568	16554	292	292	26	0.77	NA	16554	280	254	26	9	1	290
Lacpsa1	NA	Lactarius psammicol	Ectomycorrhizal	Basidiomycota	Agaricomycetes	Russulales	Russulaceae	Lactarius	this study	SAMN05890483	WTXK00000000	PacBio	69824043	49.72	34.71651418	13442	1433	1433	137	0.11	NA	13442	282	272	10	6	2	290
Rusear1	NA	Russula earlei	Ectomycorrhizal	Basidiomycota	Agaricomycetes	Russulales	Russulaceae	Russula	this study	in process	in process	PacBio	70012961	61.36	42.95995287	12153	2010	2010	238	0.08	NA	12153	275	268	7	7	8	290
