## Supplementary material for "Evolutionary priming and transition to the ectomycorrhizal habit in an iconic lineage of mushroom-forming fungi: is preadaptation a requirement?": Table S10d

JGI_ID	SpeciesName	Phylum	Class	Order	Family	Genus	Ecology	GGGX|ABH01	GGGX|ABH03	GX|ABH19	GX|ABH23
Amycha1	Amylostereum chailletii	Basidiomycota	Agaricomycetes	Russulales	Stereaceae	Amylostereum	Saprotroph	2	9	1	3
Aurvu1	Auriscalpium vulgare	Basidiomycota	Agaricomycetes	Russulales	Auriscalpiaceae	Auriscalpium	Saprotroph	2	15	1	6
Clapy1	Clavicorona pyxidata	Basidiomycota	Agaricomycetes	Russulales	Auriscalpiaceae	Artomyces	Saprotroph	3	16	1	6
Glocon1	Gloeopeniophorella convolvens	Basidiomycota	Agaricomycetes	Russulales		Gloeopeniophorella	Saprotroph	3	15	2	4
Hetan2	Heterobasidium annosum	Basidiomycota	Agaricomycetes	Russulales	Bondarzewiaceae	Heterobasidion	Saprotroph/Pathogen	1	12	0	4
Lacpsa1	Lactarius psammicola	Basidiomycota	Agaricomycetes	Russulales	Russulaceae	Lactarius	Ectomycorrhizal	0	23	1	3
Lacqui1	Lactarius quietus	Basidiomycota	Agaricomycetes	Russulales	Russulaceae	Lactarius	Ectomycorrhizal	0	26	1	3
Lacsub1	Lactifluus subvellereus	Basidiomycota	Agaricomycetes	Russulales	Russulaceae	Lactifluus	Ectomycorrhizal	2	6	1	2
Lacvol1	Lactifluus volemus	Basidiomycota	Agaricomycetes	Russulales	Russulaceae	Lactarius	Ectomycorrhizal	0	13	0	0
Lenvul1	Lentinellus vulpinus	Basidiomycota	Agaricomycetes	Russulales	Auriscalpiaceae	Lentinellus	Saprotroph	1	5	1	6
Muloch1	Multifurca ochricompacta	Basidiomycota	Agaricomycetes	Russulales	Russulaceae	Multifurca	Ectomycorrhizal	1	9	0	1
Ricme1	Peniophora sp.	Basidiomycota	Agaricomycetes	Russulales	Peniophoraceae	Peniophora	Saprotroph	1	23	1	3
Rusbre1	Russula brevipes	Basidiomycota	Agaricomycetes	Russulales	Russulaceae	Russula	Ectomycorrhizal	1	1	0	1
Ruscom1	Russula compacta	Basidiomycota	Agaricomycetes	Russulales	Russulaceae	Russula	Ectomycorrhizal	3	3	1	3
Rusdis1	Russula dissimulans	Basidiomycota	Agaricomycetes	Russulales	Russulaceae	Russula	Ectomycorrhizal	0	4	0	1
Rusrug1	Russula rugulosa	Basidiomycota	Agaricomycetes	Russulales	Russulaceae	Russula	Ectomycorrhizal	4	5	0	3
Rusvin1	Russula vinacea	Basidiomycota	Agaricomycetes	Russulales	Russulaceae	Russula	Ectomycorrhizal	3	6	0	3
Stehi1	Stereum hirsutum	Basidiomycota	Agaricomycetes	Russulales	Stereaceae	Stereum	Saprotroph	4	14	1	6
Varmin1	Vararia minispora	Basidiomycota	Agaricomycetes	Russulales	Lachnocladiaceae	Vararia	Saprotroph/Pathogen	2	19	0	5
