## Supplementary material for "Evolutionary priming and transition to the ectomycorrhizal habit in an iconic lineage of mushroom-forming fungi: is preadaptation a requirement?": Table S10e

JGI_ID	SpeciesName	Phylum	Class	Order	Family	Genus	Ecology	GGGX|ABH01	GGGX|ABH03	GGGX|ABH04	GX|ABH09	GX|ABH14	GX|ABH19	GX|ABH22	GX|ABH23	Y|ABH27	GX|ABH07	GX|ABH21	GX|ABH08
Amycha1	Amylostereum chailletii	Basidiomycota	Agaricomycetes	Russulales	Stereaceae	Amylostereum	Saprotroph	3	17	1	2	1	1	1	5	1	0	0	0
Aurvu1	Auriscalpium vulgare	Basidiomycota	Agaricomycetes	Russulales	Auriscalpiaceae	Auriscalpium	Saprotroph	4	18	4	2	1	1	3	8	1	1	0	0
Clapy1	Clavicorona pyxidata	Basidiomycota	Agaricomycetes	Russulales	Auriscalpiaceae	Artomyces	Saprotroph	8	17	2	1	1	1	2	7	1	1	1	0
Glocon1	Gloeopeniophorella convolvens	Basidiomycota	Agaricomycetes	Russulales		Gloeopeniophorella	Saprotroph	4	17	2	0	1	2	2	5	1	1	0	0
Hetan2	Heterobasidium annosum	Basidiomycota	Agaricomycetes	Russulales	Bondarzewiaceae	Heterobasidion	Saprotroph/Pathogen	1	14	2	0	1	1	1	5	1	0	0	0
Lacpsa1	Lactarius psammicola	Basidiomycota	Agaricomycetes	Russulales	Russulaceae	Lactarius	Ectomycorrhizal	1	24	1	0	1	1	2	4	1	1	0	0
Lacqui1	Lactarius quietus	Basidiomycota	Agaricomycetes	Russulales	Russulaceae	Lactarius	Ectomycorrhizal	1	31	1	0	1	1	1	8	1	2	0	0
Lacsub1	Lactifluus subvellereus	Basidiomycota	Agaricomycetes	Russulales	Russulaceae	Lactifluus	Ectomycorrhizal	5	6	1	0	1	3	2	6	1	1	0	1
Lacvol1	Lactifluus volemus	Basidiomycota	Agaricomycetes	Russulales	Russulaceae	Lactarius	Ectomycorrhizal	1	21	1	0	1	2	2	3	1	1	0	0
Lenvul1	Lentinellus vulpinus	Basidiomycota	Agaricomycetes	Russulales	Auriscalpiaceae	Lentinellus	Saprotroph	6	10	1	1	1	1	2	7	1	1	0	0
Muloch1	Multifurca ochricompacta	Basidiomycota	Agaricomycetes	Russulales	Russulaceae	Multifurca	Ectomycorrhizal	1	10	1	0	1	1	2	4	1	3	0	0
Ricme1	Peniophora sp.	Basidiomycota	Agaricomycetes	Russulales	Peniophoraceae	Peniophora	Saprotroph	2	31	4	5	1	1	2	4	1	1	0	0
Rusbre1	Russula brevipes	Basidiomycota	Agaricomycetes	Russulales	Russulaceae	Russula	Ectomycorrhizal	4	6	0	0	1	1	3	3	1	1	0	0
Ruscom1	Russula compacta	Basidiomycota	Agaricomycetes	Russulales	Russulaceae	Russula	Ectomycorrhizal	7	3	1	0	1	1	2	3	1	0	0	0
Rusdis1	Russula dissimulans	Basidiomycota	Agaricomycetes	Russulales	Russulaceae	Russula	Ectomycorrhizal	3	6	1	0	1	1	3	3	1	1	0	0
Rusrug1	Russula rugulosa	Basidiomycota	Agaricomycetes	Russulales	Russulaceae	Russula	Ectomycorrhizal	7	6	1	0	1	2	2	4	0	1	0	0
Rusvin1	Russula vinacea	Basidiomycota	Agaricomycetes	Russulales	Russulaceae	Russula	Ectomycorrhizal	4	12	1	0	0	1	1	5	1	0	0	0
Stehi1	Stereum hirsutum	Basidiomycota	Agaricomycetes	Russulales	Stereaceae	Stereum	Saprotroph	8	20	7	2	1	1	2	6	1	1	0	0
Varmin1	Vararia minispora	Basidiomycota	Agaricomycetes	Russulales	Lachnocladiaceae	Vararia	Saprotroph/Pathogen	7	23	3	0	1	1	4	8	1	0	0	0
