## Supplementary material for "Evolutionary priming and transition to the ectomycorrhizal habit in an iconic lineage of mushroom-forming fungi: is preadaptation a requirement?": Table S10f

JGI_ID	SpeciesName	Phylum	Class	Order	Family	Genus	Ecology	A01A	A01X	C14B	I51	I87	M14A	M24X	M28E	M28X	M36	M38	M43B	M56	S08A	S08X	S10	S28	S53	C13	G01	S09X	S16	I02	S09C	M23B	M35	C19	I08	M28F	S09B	S41A	I63	M24A	T06	I25B	I25X	C56	T03
Amycha1	Amylostereum chailletii	Basidiomycota	Agaricomycetes	Russulales	Stereaceae	Amylostereum	Saprotroph	20	2	1	2	1	1	1	5	1	8	1	3	1	1	1	8	2	3	0	0	0	0	0	0	0	0	0	0	0	0	0	0	0	0	0	0	0	0
Aurvu1	Auriscalpium vulgare	Basidiomycota	Agaricomycetes	Russulales	Auriscalpiaceae	Auriscalpium	Saprotroph	22	2	0	4	1	1	0	3	1	5	0	2	0	3	10	13	8	4	1	7	1	1	0	0	0	0	0	0	0	0	0	0	0	0	0	0	0	0
Clapy1	Clavicorona pyxidata	Basidiomycota	Agaricomycetes	Russulales	Auriscalpiaceae	Artomyces	Saprotroph	18	2	0	2	0	0	0	2	1	1	0	1	0	1	1	7	5	11	2	3	0	0	2	1	0	0	0	0	0	0	0	0	0	0	0	0	0	0
Glocon1	Gloeopeniophorella convolvens	Basidiomycota	Agaricomycetes	Russulales		Gloeopeniophorella	Saprotroph	7	2	0	5	1	1	0	5	1	3	0	1	0	0	0	8	3	1	1	0	0	0	0	0	0	0	0	0	0	0	0	0	0	0	0	0	0	0
Hetan2	Heterobasidium annosum	Basidiomycota	Agaricomycetes	Russulales	Bondarzewiaceae	Heterobasidion	Saprotroph/Pathogen	12	1	0	4	0	0	1	2	1	1	1	1	0	2	1	6	4	1	1	0	1	0	0	0	1	1	0	0	0	0	0	0	0	0	0	0	0	0
Lacpsa1	Lactarius psammicola	Basidiomycota	Agaricomycetes	Russulales	Russulaceae	Lactarius	Ectomycorrhizal	33	0	0	3	0	0	0	2	1	13	0	7	0	1	0	13	2	4	1	0	0	1	1	0	0	0	1	1	1	1	1	0	0	0	0	0	0	0
Lacqui1	Lactarius quietus	Basidiomycota	Agaricomycetes	Russulales	Russulaceae	Lactarius	Ectomycorrhizal	27	1	0	3	0	1	0	1	1	2	0	1	0	2	0	14	5	18	0	0	0	1	4	0	0	0	0	0	0	0	0	1	1	6	0	0	0	0
Lacsub1	Lactifluus subvellereus	Basidiomycota	Agaricomycetes	Russulales	Russulaceae	Lactifluus	Ectomycorrhizal	17	2	0	2	1	1	0	1	1	1	0	0	0	1	0	6	1	2	0	0	0	1	0	1	1	0	0	0	0	0	0	0	0	0	1	1	0	0
Lacvol1	Lactifluus volemus	Basidiomycota	Agaricomycetes	Russulales	Russulaceae	Lactarius	Ectomycorrhizal	15	0	0	3	1	1	0	0	0	1	0	0	0	1	0	11	4	4	1	0	0	0	1	0	0	0	0	0	0	0	0	0	0	0	0	0	0	0
Lenvul1	Lentinellus vulpinus	Basidiomycota	Agaricomycetes	Russulales	Auriscalpiaceae	Lentinellus	Saprotroph	10	2	0	6	1	1	0	3	1	2	0	1	0	2	1	7	3	4	1	5	5	0	0	0	0	0	0	0	0	0	0	0	0	0	0	0	0	0
Muloch1	Multifurca ochricompacta	Basidiomycota	Agaricomycetes	Russulales	Russulaceae	Multifurca	Ectomycorrhizal	18	2	0	3	1	1	0	2	0	3	0	8	0	10	0	9	1	4	0	0	1	0	0	0	0	0	0	0	0	0	0	0	0	0	0	1	0	0
Ricme1	Peniophora sp.	Basidiomycota	Agaricomycetes	Russulales	Peniophoraceae	Peniophora	Saprotroph	23	0	1	3	0	1	0	3	1	3	0	0	0	1	0	14	5	5	0	5	0	0	0	0	0	0	0	0	0	0	0	0	0	0	0	0	2	0
Rusbre1	Russula brevipes	Basidiomycota	Agaricomycetes	Russulales	Russulaceae	Russula	Ectomycorrhizal	11	0	0	2	1	1	0	2	1	1	0	0	0	2	0	4	1	1	1	0	0	1	0	0	0	0	0	0	0	0	0	0	0	0	0	0	0	0
Ruscom1	Russula compacta	Basidiomycota	Agaricomycetes	Russulales	Russulaceae	Russula	Ectomycorrhizal	7	2	0	1	1	0	0	1	0	1	0	0	0	1	0	3	1	0	0	0	0	1	0	0	0	0	0	0	0	0	0	0	0	0	0	0	0	0
Rusdis1	Russula dissimulans	Basidiomycota	Agaricomycetes	Russulales	Russulaceae	Russula	Ectomycorrhizal	12	2	0	2	1	1	0	2	0	1	0	1	0	1	0	4	1	3	0	0	0	0	1	0	0	0	0	0	0	0	0	0	0	0	0	1	0	0
Rusrug1	Russula rugulosa	Basidiomycota	Agaricomycetes	Russulales	Russulaceae	Russula	Ectomycorrhizal	16	1	0	3	0	0	0	1	0	0	0	0	0	0	0	15	1	2	0	0	0	0	1	0	0	0	1	0	0	0	0	0	0	0	0	0	0	0
Rusvin1	Russula vinacea	Basidiomycota	Agaricomycetes	Russulales	Russulaceae	Russula	Ectomycorrhizal	27	1	0	2	1	0	0	2	0	3	0	0	0	1	0	7	2	0	0	0	0	0	1	0	0	0	0	0	0	0	0	0	0	0	0	0	0	0
Stehi1	Stereum hirsutum	Basidiomycota	Agaricomycetes	Russulales	Stereaceae	Stereum	Saprotroph	19	1	0	1	0	1	1	2	1	2	0	1	0	1	0	10	2	1	1	3	0	0	0	0	1	0	0	0	0	0	0	0	0	0	0	0	0	1
Varmin1	Vararia minispora	Basidiomycota	Agaricomycetes	Russulales	Lachnocladiaceae	Vararia	Saprotroph/Pathogen	12	0	0	2	0	0	0	2	0	1	0	1	1	2	0	7	5	0	1	1	2	0	0	0	0	0	0	0	0	0	0	0	0	0	0	0	0	0
