## Supplementary material for "Evolutionary priming and transition to the ectomycorrhizal habit in an iconic lineage of mushroom-forming fungi: is preadaptation a requirement?": Table S11

### Sheet: Table S# - 21_Russulales_GF_Ste
JGI_ID	CladeOrder	SpeciesName	Ecology	Phylum	Class	Order	Family	Genus	Genome.size	TE.CoverageTotal	TE.CoverageTotal.Mbp	Num.Gene	Num.Contig	Num.Scaffold	Scaffold.N50	Scaffold.L50.Mbp	Secret.protein	Total.protein	CompleteBUSCO	ComplelteBUSCO.single.copy	CompleteBUSCO.duplicate	FrangmentedBUSCO	MissingBUSCO	Total.BUSCO.group
Rusvin1	1	Russula vinacea	Ectomycorrhizal	Basidiomycota	Agaricomycetes	Russulales	Russulaceae	Russula	43280073	28.86	12.4906	12673	824	824	60	0.18	528	12673	270	258	12	16	4	290
Rusrug1	2	Russula rugulosa	Ectomycorrhizal	Basidiomycota	Agaricomycetes	Russulales	Russulaceae	Russula	43452339	30.21	13.127	13281	1389	1389	103	0.11	658	13281	272	266	6	10	8	290
Rusbre1	3	Russula brevipes	Ectomycorrhizal	Basidiomycota	Agaricomycetes	Russulales	Russulaceae	Russula	48529157	32.18	15.6167	14000	1320	1320	78	0.15	555	14000	274	267	7	11	5	290
Rusdis1	4	Russula dissimulans	Ectomycorrhizal	Basidiomycota	Agaricomycetes	Russulales	Russulaceae	Russula	44689478	41.29	18.4523	11865	489	489	38	0.29	438	11865	287	280	7	3	0	290
Ruscom1	5	Russula compacta	Ectomycorrhizal	Basidiomycota	Agaricomycetes	Russulales	Russulaceae	Russula	45678814	44.27	20.222	10834	984	984	91	0.14	418	10834	279	275	4	7	4	290
Lacsub1	6	Lactifluus subvellereus	Ectomycorrhizal	Basidiomycota	Agaricomycetes	Russulales	Russulaceae	Lactifluus	44824221	38.73	17.3604	12802	1468	1468	55	0.19	485	12802	283	276	7	5	2	290
Lacvol1	7	Lactifluus volemus	Ectomycorrhizal	Basidiomycota	Agaricomycetes	Russulales	Russulaceae	Lactarius	62975844	43.06	27.1174	14970	712	712	50	0.24	601	14970	283	274	9	4	3	290
Muloch1	8	Multifurca ochricompacta	Ectomycorrhizal	Basidiomycota	Agaricomycetes	Russulales	Russulaceae	Multifurca	54697930	54.27	29.6846	10514	772	772	68	0.17	471	10514	275	268	7	10	5	290
Lacqui1	9	Lactarius quietus	Ectomycorrhizal	Basidiomycota	Agaricomycetes	Russulales	Russulaceae	Lactarius	115901997	66.58	77.1675	18943	2812	2812	325	0.09	1158	18943	278	269	9	8	4	290
Glocon1	10	Gloeopeniophorella convolvens	Saprotroph	Basidiomycota	Agaricomycetes	Russulales		Gloeopeniophorella	37988413	15.76	5.98697	12904	654	654	27	0.37	681	12904	279	276	3	7	4	290
Lenvul1	11	Lentinellus vulpinus	Saprotroph	Basidiomycota	Agaricomycetes	Russulales	Auriscalpiaceae	Lentinellus	34711142	6.59	2.28746	13477	1554	578	45	0.2	583	13477	287	285	2	3	0	290
Aurvu1	12	Auriscalpium vulgare	Saprotroph	Basidiomycota	Agaricomycetes	Russulales	Auriscalpiaceae	Auriscalpium	39647923	3.9	1.54627	16945	2195	1349	110	0.08	783	16945	280	270	10	7	3	290
Clapy1	13	Clavicorona pyxidata	Saprotroph	Basidiomycota	Agaricomycetes	Russulales	Auriscalpiaceae	Artomyces	37987417	2.58	0.980075	15130	1188	477	26	0.47	745	15130	286	280	6	1	3	290
Stehi1	14	Stereum hirsutum	Saprotroph	Basidiomycota	Agaricomycetes	Russulales	Stereaceae	Stereum	46511623	3	1.39535	14072	995	159	9	1.8	835	14072	277	273	4	6	7	290
Hetan2	15	Heterobasidium annosum	Saprotroph/Pathogen	Basidiomycota	Agaricomycetes	Russulales	Bondarzewiaceae	Heterobasidion	33649967	16	5.38399	13405	18	15	6	2.6	588	13405	284	282	2	6	0	290
Ricme1	16	Peniophora sp.	Saprotroph	Basidiomycota	Agaricomycetes	Russulales	Peniophoraceae	Peniophora	46030792	2.82	1.29807	18952	1236	1092	105	0.13	1115	18952	285	281	4	4	1	290
Varmin1	17	Vararia minispora	Saprotroph/Pathogen	Basidiomycota	Agaricomycetes	Russulales	Lachnocladiaceae	Vararia	36812209	12.67	4.66411	10962	1675	1435	127	0.08	603	10962	286	284	2	3	1	290
Amycha1	18	Amylostereum chailletii	Saprotroph	Basidiomycota	Agaricomycetes	Russulales	Stereaceae	Amylostereum	38204724	3.37	1.2875	14750	4879	2032	238	0.04	746	14750	275	270	5	13	2	290
Lacind1	NA	Lactarius indigo	Ectomycorrhizal	Basidiomycota	Agaricomycetes	Russulales	Russulaceae	Lactarius	90316074	54.16	48.9152	16554	292	292	26	0.77	NA	16554	280	254	26	9	1	290
Lacpsa1	NA	Lactarius psammicola	Ectomycorrhizal	Basidiomycota	Agaricomycetes	Russulales	Russulaceae	Lactarius	69824043	49.72	34.7165	13442	1433	1433	137	0.11	NA	13442	282	272	10	6	2	290
Rusear1	NA	Russula earlei	Ectomycorrhizal	Basidiomycota	Agaricomycetes	Russulales	Russulaceae	Russula	70012961	61.36	42.96	12153	2010	2010	238	0.08	NA	12153	275	268	7	7	8	290
purple: used in SMC analysis only
