## Supplementary material for "Evolutionary priming and transition to the ectomycorrhizal habit in an iconic lineage of mushroom-forming fungi: is preadaptation a requirement?": Table S13a

Family	Group	Comparison	DegreeOfFreedom	Adj.pValue	Adj.Signif.Level	Rejected.Null
AA	Ectomycorrhizal	Saprotroph	149.7887	0.0012	0.05	TRUE
AA	Ectomycorrhizal	Saprotroph/Pathogen	29.6297	0.0419	0.05	TRUE
CBM	Ectomycorrhizal	Saprotroph	105.757	0	0.05	TRUE
CBM	Ectomycorrhizal	Saprotroph/Pathogen	21.4316	0.0047	0.05	TRUE
CE	Ectomycorrhizal	Saprotroph	115.8748	0	0.05	TRUE
CE	Ectomycorrhizal	Saprotroph/Pathogen	23.7573	0.0029	0.05	TRUE
GH	Ectomycorrhizal	Saprotroph	958.1569	0	0.05	TRUE
GH	Ectomycorrhizal	Saprotroph/Pathogen	188.7232	0	0.05	TRUE
PL	Ectomycorrhizal	Saprotroph	131.0338	0	0.05	TRUE
PL	Ectomycorrhizal	Saprotroph/Pathogen	26.9699	0.0245	0.05	TRUE
