## Supplementary material for "Evolutionary priming and transition to the ectomycorrhizal habit in an iconic lineage of mushroom-forming fungi: is preadaptation a requirement?": Table S13b

Family	Group	Comparison	DegreeOfFreedom	Adj.pValue	Adj.Signif.Level	Rejected.Null
AA	Ectomycorrhizal	Saprotroph	234.7567	0.0012	0.05	TRUE
AA	Ectomycorrhizal	Saprotroph/Pathogen	48.8112	0.046	0.05	TRUE
CBM	Ectomycorrhizal	Saprotroph	183.9783	1e-04	0.05	TRUE
CBM	Ectomycorrhizal	Saprotroph/Pathogen	39.1064	0.0341	0.05	TRUE
CE	Ectomycorrhizal	Saprotroph	136.4804	0	0.05	TRUE
CE	Ectomycorrhizal	Saprotroph/Pathogen	26.8948	0.0024	0.05	TRUE
GH	Ectomycorrhizal	Saprotroph	1184.4427	0	0.05	TRUE
GH	Ectomycorrhizal	Saprotroph/Pathogen	266.7591	0	0.05	TRUE
PL	Ectomycorrhizal	Saprotroph	154.8288	0	0.05	TRUE
PL	Ectomycorrhizal	Saprotroph/Pathogen	31.4259	0.0073	0.05	TRUE
