## Supplementary material for "Evolutionary priming and transition to the ectomycorrhizal habit in an iconic lineage of mushroom-forming fungi: is preadaptation a requirement?": Table S15

JGI_ID	SpeciesName	Phylum	Class	Order	Family	Genus	Ecology	GenomeVersion	Protein.Assembly
Amycha1	Amylostereum chailletii	Basidiomycota	Agaricomycetes	Russulales	Stereaceae	Amylostereum	Saprotroph	Amylostereum chailletii DWAch2 v1.0	Amycha1_GeneCatalog_proteins_20170615.aa.fasta
Aurvu1	Auriscalpium vulgare	Basidiomycota	Agaricomycetes	Russulales	Auriscalpiaceae	Auriscalpium	Saprotroph	Auriscalpium vulgare FP105234-Sp v1.0	Aurvu1_GeneCatalog_proteins_20140723.aa.fasta
Clapy1	Clavicorona pyxidata	Basidiomycota	Agaricomycetes	Russulales	Auriscalpiaceae	Artomyces	Saprotroph	Clavicorona pyxidata HHB10654 v1.0	Clapy1_GeneCatalog_proteins_20140612.aa.fasta
Glocon1	Gloeopeniophorella convolvens	Basidiomycota	Agaricomycetes	Russulales		Gloeopeniophorella	Saprotroph	Gloeopeniophorella convolvens OM19405 v1.0	Glocon1_GeneCatalog_proteins_20160910.aa.fasta
Hetan2	Heterobasidium annosum	Basidiomycota	Agaricomycetes	Russulales	Bondarzewiaceae	Heterobasidion	Saprotroph/Pathogen	Heterobasidium annosum v2.0	Hannosum_v2.FilteredModels1.proteins.fasta
Lacpsa1	Lactarius psammicola	Basidiomycota	Agaricomycetes	Russulales	Russulaceae	Lactarius	Ectomycorrhizal	Lactarius psammicola BPL869 v1.0	Lacpsa1_GeneCatalog_proteins_20180531.aa.fasta
Lacqui1	Lactarius quietus	Basidiomycota	Agaricomycetes	Russulales	Russulaceae	Lactarius	Ectomycorrhizal	Lactarius quietus S23C v1.0	Lacqui1_GeneCatalog_proteins_20160525.aa.fasta
Lacsub1	Lactifluus subvellereus	Basidiomycota	Agaricomycetes	Russulales	Russulaceae	Lactifluus	Ectomycorrhizal	Lactifluus subvellereus BPL653 v1.0	Lacsub1_GeneCatalog_proteins_20170114.aa.fasta
Lacvol1	Lactifluus volemus	Basidiomycota	Agaricomycetes	Russulales	Russulaceae	Lactarius	Ectomycorrhizal	Lactifluus volemus BPL652 v1.0	Lacvol1_GeneCatalog_proteins_20161025.aa.fasta
Lenvul1	Lentinellus vulpinus	Basidiomycota	Agaricomycetes	Russulales	Auriscalpiaceae	Lentinellus	Saprotroph	Lentinellus vulpinus AHS73672-sp v1.0	Lenvul1_GeneCatalog_proteins_20150718.aa.fasta
Muloch1	Multifurca ochricompacta	Basidiomycota	Agaricomycetes	Russulales	Russulaceae	Multifurca	Ectomycorrhizal	Multifurca ochricompacta BPL690 v1.0	Muloch1_GeneCatalog_proteins_20170119.aa.fasta
Ricme1	Peniophora sp.	Basidiomycota	Agaricomycetes	Russulales	Peniophoraceae	Peniophora	Saprotroph	Peniophora sp. v1.0	Ricme1_GeneCatalog_proteins_20130412.aa.fasta
Rusbre1	Russula brevipes	Basidiomycota	Agaricomycetes	Russulales	Russulaceae	Russula	Ectomycorrhizal	Russula brevipes BPL707 v1.0	Rusbre1_GeneCatalog_proteins_20161010.aa.fasta
Ruscom1	Russula compacta	Basidiomycota	Agaricomycetes	Russulales	Russulaceae	Russula	Ectomycorrhizal	Russula compacta BPL669 v1.0	Ruscom1_GeneCatalog_proteins_20170112.aa.fasta
Rusdis1	Russula dissimulans	Basidiomycota	Agaricomycetes	Russulales	Russulaceae	Russula	Ectomycorrhizal	Russula dissimulans BPL704 v1.0	Rusdis1_GeneCatalog_proteins_20160910.aa.fasta
Rusrug1	Russula rugulosa	Basidiomycota	Agaricomycetes	Russulales	Russulaceae	Russula	Ectomycorrhizal	Russula rugulosa BPL654 v1.0	Rusrug1_GeneCatalog_proteins_20161111.aa.fasta
Rusvin1	Russula vinacea	Basidiomycota	Agaricomycetes	Russulales	Russulaceae	Russula	Ectomycorrhizal	Russula vinacea BPL710 v1.0	Rusvin1_GeneCatalog_proteins_20170417.aa.fasta
Stehi1	Stereum hirsutum	Basidiomycota	Agaricomycetes	Russulales	Stereaceae	Stereum	Saprotroph	Stereum hirsutum FP-91666 SS1 v1.0	Stehi1_GeneCatalog_proteins_20101026.aa.fasta
Varmin1	Vararia minispora	Basidiomycota	Agaricomycetes	Russulales	Lachnocladiaceae	Vararia	Saprotroph/Pathogen	Vararia minispora EC-137 v1.0	Varmin1_GeneCatalog_proteins_20160225.aa.fasta
